# A domesticated totivirus-like tandem array undergoes interspecific transfer and asymmetric evolution

**DOI:** 10.64898/2026.05.24.726934

**Authors:** Derek J. Taylor, Dominic A. Tringali

## Abstract

RNA paleoviruses are expected to evolve more slowly than their exogenous viral progenitors. We show that a four-gene tandem array (STORM, Scheffersomyces Totivirus-like Responsive Module; genes TLC1-TLC4) in wood-associated yeasts violates this expectation, evolving faster at the protein level than its exogenous totiviral relatives while persisting for over 15 million years. STORM has accumulated greater amino-acid divergence than its exogenous totiviral relatives over a much shorter host phylogenetic window (∼54 MY of *Scheffersomyces* history versus ∼225 MY for exogenous totivirus diversification), under significant relaxation of selective constraint (RELAX K < 1). Tandem duplication resulted in asymmetric evolution within the array. For example, TLC4 alone has retained the predicted decapping loop motif (lost from TLC1, TLC2, and TLC3) and a totivirus-like capsid fold. Other copies remain more constrained in structure and sequence, indicating functional partitioning. All four genes are transcriptionally active, embedded in host antiviral and RNA-decay regulatory neighborhoods, with condition-dependent expression. Hundreds of reference gene trees for *Scheffersomyces* are concordant with the species tree, with only two unrelated singleton exceptions; the STORM array is the only locus where all paralogs share a well-supported, locus-coherent discordance. Distance-based tests are inconsistent with incomplete lineage sorting, and shared discordance with an adjacent ATP10 pseudogene and a transposase (Tc1/mariner superfamily) implicates transposon-mediated co-mobilization. We infer at least two interspecific transfers of STORM. Our results reveal how hosts can domesticate a mobile virus-like module whose paralogs escape strong purifying selection and explore sequence space while the core fold is conserved.
