## Supplementary material for "A domesticated totivirus-like tandem array undergoes interspecific transfer and asymmetric evolution": Supplementary_Data_S2_CP_metadata.xlsx

### Sheet: README
Supplementary capsid (CP) and capsid-like paleovirus alignment metadata

### Sheet: Data
Group / CP class	Species / virus	Strain / isolate	Accession	Start	End	Strand
Exogenous virus / viral reference	Lodderomyces beijingensis virus L-A		WXB65923
Exogenous virus / viral reference	Geotrichum candidum totivirus 2		UUT40376
Exogenous virus / viral reference	Geotrichum candidum totivirus 2		WMZ16833
Exogenous virus / viral reference	Tuber aestivum virus 1		NC_038698.1
Exogenous virus / viral reference	Torulaspora delbrueckii virus L-A		LAQRN76667
Exogenous virus / viral reference	Torulaspora microellipsoides totivirus		FYBL01000004
Exogenous virus / viral reference	Saccharomyces paradoxus virus L-A-21		ATL63179
Exogenous virus / viral reference	Saccharomyces cerevisiae virus L-A-28		AMV49326
Exogenous virus / viral reference	Saccharomyces uvarum virus L-A		ATL63193
Exogenous virus / viral reference	Saccharomyces kudriavzevii virus L-A-1		NC_032106.1
Exogenous virus / viral reference	Saccharomyces cerevisiae virus L-A-2		AHF27233
Exogenous virus / viral reference	Saccharomyces cerevisiae virus ScV-L1		M28353.1
Exogenous virus / viral reference	Sheep feces-associated totivirus		UHS72451
Exogenous virus / viral reference	Pichia membranifaciens virus L-A		UNY77798
Exogenous virus / viral reference	Ambrosiozyma totivirus		QED43027.1
Exogenous virus / viral reference	Black raspberry virus F (outgroup)		NC_009890.1
STORM TLC1	Scheffersomyces insectosa	NRRL Y-12854 *	JAJMAO010000194	17350	15356	-
STORM TLC1	Scheffersomyces shehatae	ATY839 *	BDMO01000001	1803121	1805112	+
STORM TLC1	Scheffersomyces xylosifermentans	CBS 12540 *	JAXBLS010000004	1690724	1688733	-
STORM TLC1	Scheffersomyces segobiensis	DSM 27193 *	JAGSID010000034	36331	38328	+
STORM TLC1	Scheffersomyces stipitis	NRRL Y-7124 *	JADGGA010000003	1290533	1288539	-
STORM TLC1	Scheffersomyces stipitis	CBS 6054 *	PQNB01000007	605781	607895	+
STORM TLC1	Scheffersomyces titani	CBS 13926 *	JAJMBD010000002	447484	449478	+
STORM TLC1	Scheffersomyces lignosus	JCM 9837 *	BCGS01000001	1811810	1809816	-
STORM TLC2	Scheffersomyces insectosa	NRRL Y-12854 *	JAJMAO010000194	14296	9830	-
STORM TLC2	Scheffersomyces shehatae	ATY839 *	BDMO01000001	1802393	1797927	-
STORM TLC2	Scheffersomyces xylosifermentans	CBS 12540 *	JAXBLS010000004	1691447	1695910	+
STORM TLC2	Scheffersomyces stipitis	CBS 6054 *	PQNB01000007	608876	613351	+
STORM TLC2	Scheffersomyces segobiensis	DSM 27193 *	JAGSID010000034	39192	43667	+
STORM TLC2	Scheffersomyces stipitis	NRRL Y-7124 *	JADGGA010000003	1287073	1282598	-
STORM TLC2	Scheffersomyces titani	CBS 13926 *	JAJMBD010000002	450663	455120	+
STORM TLC2	Scheffersomyces lignosus	JCM 9837 *	BCGS01000001	1824684	1820206	-
STORM TLC3	Scheffersomyces insectosa	NRRL Y-12854 *	JAJMAO010000194	7391	9304	+
STORM TLC3	Scheffersomyces shehatae	ATY839 *	BDMO01000001	1795373	1797310	+
STORM TLC3	Scheffersomyces xylosifermentans	CBS 12540 *	JAXBLS010000004	1698464	1696527	-
STORM TLC3	Scheffersomyces segobiensis	DSM 27193 *	JAGSID010000034	46416	44515	-
STORM TLC3	Scheffersomyces stipitis	NRRL Y-7124 *	JADGGA010000003	1279855	1281747	+
STORM TLC3	Scheffersomyces stipitis	CBS 6054 *	PQNB01000007	616106	614184	-
STORM TLC3	Scheffersomyces titani	CBS 13926 *	JAJMBD010000002	457552	455654	-
STORM TLC3	Scheffersomyces lignosus	JCM 9837 *	BCGS01000001	1818847	1816970	-
STORM TLC4	Scheffersomyces segobiensis	NRRL Y 11571	JAKTZB010000011	2111	3801	+
STORM TLC4	Scheffersomyces virginianus	NRRL Y 48822	JAJMAT010000068	14033	15725	+
STORM TLC4	Scheffersomyces shehatae	ATY839 *	BDMO01000001	1793204	1791486	-
STORM TLC4	Scheffersomyces xylosifermentans	CBS 12540 *	JAXBLS010000004	1700633	1702351	+
STORM TLC4	Scheffersomyces insectosa	NRRL Y-12854 *	JAJMAO010000194	3986	5710	+
STORM TLC4	Scheffersomyces segobiensis	DSM 27193 *	JAGSID010000034	48914	47193	-
STORM TLC4	Scheffersomyces stipitis	CBS 6054 *	PQNB01000007	618664	616919	-
STORM TLC4	Scheffersomyces stipitis	NRRL Y-7124 *	JADGGA010000003	1277574	1279340	+
STORM TLC4	Scheffersomyces titani	CBS 13926 *	JAJMBD010000002	460555	458825	-
STORM TLC4	Scheffersomyces illinoinensis	NRRL Y 48827	JAJMAP010000025	51328	53039	+
STORM TLC4	Scheffersomyces lignosus	JCM 9837 *	BCGS01000001	1812996	1814846	+
STORM TLC4	Scheffersomyces quercinus	NRRL Y 48825	JAKTUQ010000029	89570	91370	+
STORM TLC4	Scheffersomyces cryptocercus	NRRL Y 48824	JANIVO010000022	207640	209140	+
Non-STORM paleovirus reference	Candida auris	SCPM-O-F-2041 (B48-20) †	JBMEJA010000016	176940	178925	+
Non-STORM paleovirus reference	Candida parapsilosis	GA1 †	CBZX020000052	107302	105404	-
Non-STORM paleovirus reference	Candida metapsilosis	414 †	JAHFZM010000001	137377	135485	-
Non-STORM paleovirus reference	Candida metapsilosis	414 †	JAHFZM010000001	141399	143555	+
Non-STORM paleovirus reference	Candida metapsilosis	414 †	JAHFZM010000001	134901	132832	-
Non-STORM paleovirus reference	Candida parapsilosis	CBS6318 †	CBZQ020000006	359513	357780	-
Non-STORM paleovirus reference	Debaryomyces nepalensis	NRRL Y 7108	JAJMIM010000015	221979	222728	+
Non-STORM paleovirus reference	Debaryomyces hanseni	TMW 31188	JAMSKW010000004	1059708	1061519	+
Non-STORM paleovirus reference	Debaryomyces hanseni	S335	JAMYHY010000069	57803	55992	-
Non-STORM paleovirus reference	Debaryomyces hanseni	S335	JAMYHY010000206	142	651	+
Non-STORM paleovirus reference	Debaryomyces hanseni	CAUJNK	CAUJNK010000061	3353	5395	+
Non-STORM paleovirus reference	Debaryomyces udenii	NRRL Y 17354	JAKTUI010000019	4883	6925	+
Non-STORM paleovirus reference	Debaryomyces udenii	NRRL Y 17354	JAKTUI010000008	168546	170588	+
Non-STORM paleovirus reference	Debaryomyces nepalensis	NRRL Y 7108	JAJMIM010000015	222698	223981	+
Non-STORM paleovirus reference	Debaryomyces tyrocola	CLIB540 †	CXWN01000103	25134	23776	-
Non-STORM paleovirus reference	Debaryomyces hanseni	CAUJNK	CAUJNK010000061	9569	11572	+
Non-STORM paleovirus reference	Debaryomyces hanseni	S335	JAMYHY010000155	175	1617	+
Non-STORM paleovirus reference	Candida psychrophila		FYBW01000029	54537	56510	+
Non-STORM paleovirus reference	Debaryomyces robertsiae	NRRL Y-6670 †	JAJMHL010000005	522955	520913	-
Non-STORM paleovirus reference	Debaryomyces coudertii	NRRL Y-7425 †	JAKTYF010000015	21140	20337	-
Non-STORM paleovirus reference	Debaryomyces hanseni	S335	JAMYHY010000206	3971	4435	+
Non-STORM paleovirus reference	Debaryomyces udenii	NRRL Y 17354	JAKTUI010000019	2065	4062	+
Non-STORM paleovirus reference	Debaryomyces udenii	NRRL Y 17354	JAKTUI010000019	2065	4062	+
Non-STORM paleovirus reference	Debaryomyces udenii	NRRL Y 17354	JAKTUI010000008	165640	167613	+
Non-STORM paleovirus reference	Schwanniomyces polymorphus	Q3-1 †	JBDXSW010000040	1	972	+
Non-STORM paleovirus reference	Schwanniomyces vanrijiae	NRRL Y 7535	JAJMIB010000018	148692	150725	+
Non-STORM paleovirus reference	Schwanniomyces vanrijiae	NRRL Y 7535	JAJMIB010000076	5130	3745	-
Non-STORM paleovirus reference	Schwanniomyces polymorphus	Q3-1 †	JBDXSW010000052	1	759	+
Non-STORM paleovirus reference	Yamadazyma yHKS699	yHKS699	HKS699; JAKTSQ010000003	442409	440370	-
Non-STORM paleovirus reference	Yamadazyma yHKS699	yHKS699	HKS699; JAKTSQ010000003	446240	444327	-
Non-STORM paleovirus reference	Schwanniomyces vanrijiae	NRRL Y 7535	JAJMIB010000076	521	3	-

### Sheet: Summary
Group composition (in display order)
Group	Sequences
Exogenous virus / viral reference	16
STORM TLC1	8
STORM TLC2	8
STORM TLC3	8
STORM TLC4	13
Non-STORM paleovirus reference	31
Total	84
