## Supplementary material for "A domesticated totivirus-like tandem array undergoes interspecific transfer and asymmetric evolution": mannwhitney_HGT_vs_species_concordant.csv

variable	n_HGT	n_Species	U_stat	p_exact	p_perm	cliffs_delta	cliffs_delta_lo	cliffs_delta_hi
d_ab	5	272	1360.0	1.526077140144991e-10	4.999750012499375e-05	1.0	1.0	1.0
d_ac	5	272	88.0	8.59741500212063e-05	0.00014999250037498125	-0.8705882352941177	-0.9500367647058823	-0.7764705882352941
d_bc	5	272	1334.0	4.622487657499177e-07	4.999750012499375e-05	0.961764705882353	0.8808823529411764	1.0
