## Supplementary material for "A domesticated totivirus-like tandem array undergoes interspecific transfer and asymmetric evolution": mannwhitney_per_gene_vs_genome_exact_perm_cliffs.csv

variable	n_small	n_large	U_stat	p_exact	p_perm	delta	delta_lo	delta_hi
d12	4	523	2092.0	6.29439926635e-10	4.999750012499375e-05	1.0	1.0	1.0
d2s	4	523	1101.0	0.8624324808248796	0.864406779661017	0.052581261950286805	-0.2533938814531549	0.30401529636711283
